# Dynamic RNA Polymerase II Recruitment Drives Differentiation of the Intestine under the direction of HNF4

**DOI:** 10.1101/2023.11.08.566322

**Authors:** Kiranmayi Vemuri, Sneha Kumar, Lei Chen, Michael P. Verzi

## Abstract

Terminal differentiation requires a massive restructuring of the transcriptome. During intestinal differentiation, the expression patterns of nearly 4000 genes are altered as cells transition from progenitor cells in crypts to differentiated cells in villi. We identified dynamic recruitment of RNA Polymerase II (Pol II) to gene promoters as the primary driver of transcriptomic shifts during intestinal differentiation *in vivo*. Changes in enhancer-promoter looping interactions accompany dynamic Pol II recruitment and are dependent upon HNF4, a pro-differentiation transcription factor. Using genetic loss-of-function, ChIP-seq and IP mass spectrometry, we demonstrate that HNF4 collaborates with chromatin remodelers and loop-stabilizing proteins and facilitates Pol II recruitment at hundreds of genes pivotal to differentiation. We also explore alternate mechanisms which drive differentiation gene expression and find pause-release of Pol II and post-transcriptional mRNA stability regulate smaller subsets of differentially expressed genes. These studies provide insights into the mechanisms of differentiation in a renewing adult tissue.

**HIGHLIGHTS:**

- Dynamic recruitment of Pol II largely drives the vast transcriptomic changes seen during differentiation of mouse intestinal epithelium.
- Smaller groups of differentiated genes are subject to regulation through Pol II pause-release and post-transcriptional mechanisms such as differences in mRNA stability.
- IP-mass spectrometry analysis identifies the first interactome of HNF4 in the differentiated small intestine, finding interactions with chromatin looping and chromatin remodeling proteins.
- HNF4 transcription factors play a critical role in recruiting Pol II to the promoters of essential intestinal differentiation genes.
