## Supplemental Table 4 for "Dynamic RNA Polymerase II Recruitment Drives Differentiation of the Intestine under the direction of HNF4"

### Sheet: CoverSheet
		Description
	Sheet1	Results of HOMER de novo motif analysis of enhancer sites of genes with villus-enriched events (villus-enriched looping, Pol II recruitment and gene expression)

### Sheet: Sheet1
Motif Name	Consensus	P-value	Log P-value	q-value (Benjamini)	# of Target Sequences with Motif(of 9451)	% of Target Sequences with Motif	# of Background Sequences with Motif(of 39931)	% of Background Sequences with Motif
HNF4a(NR),DR1/HepG2-HNF4a-ChIP-Seq(GSE25021)/Homer	CARRGKBCAAAGTYCA	1e-1027	-2365	0	2477	0.2621	1980.6	0.0496
Fra1(bZIP)/BT549-Fra1-ChIP-Seq(GSE46166)/Homer	NNATGASTCATH	1e-940	-2166	0	2456	0.2599	2137.1	0.0535
Atf3(bZIP)/GBM-ATF3-ChIP-Seq(GSE33912)/Homer	DATGASTCATHN	1e-931	-2144	0	2667	0.2823	2577.9	0.0645
BATF(bZIP)/Th17-BATF-ChIP-Seq(GSE39756)/Homer	DATGASTCAT	1e-895	-2062	0	2660	0.2815	2661.1	0.0666
AP-1(bZIP)/ThioMac-PU.1-ChIP-Seq(GSE21512)/Homer	VTGACTCATC	1e-869	-2002	0	2769	0.293	2970.8	0.0744
Fosl2(bZIP)/3T3L1-Fosl2-ChIP-Seq(GSE56872)/Homer	NATGASTCABNN	1e-822	-1894	0	1873	0.1982	1359.2	0.034
Jun-AP1(bZIP)/K562-cJun-ChIP-Seq(GSE31477)/Homer	GATGASTCATCN	1e-764	-1761	0	1552	0.1643	961.2	0.0241
Gata4(Zf)/Heart-Gata4-ChIP-Seq(GSE35151)/Homer	NBWGATAAGR	1e-367	-846.2	0	2219	0.2348	3675.4	0.092
PPARE(NR),DR1/3T3L1-Pparg-ChIP-Seq(GSE13511)/Homer	TGACCTTTGCCCCA	1e-359	-828.1	0	2297	0.2431	3937.4	0.0986
Erra(NR)/HepG2-Erra-ChIP-Seq(GSE31477)/Homer	CAAAGGTCAG	1e-352	-810.5	0	4337	0.459	10626.3	0.266
RXR(NR),DR1/3T3L1-RXR-ChIP-Seq(GSE13511)/Homer	TAGGGCAAAGGTCA	1e-349	-804.2	0	2522	0.2669	4648.7	0.1164
GATA3(Zf)/iTreg-Gata3-ChIP-Seq(GSE20898)/Homer	AGATAASR	1e-342	-789.3	0	2819	0.2983	5588.7	0.1399
Bach2(bZIP)/OCILy7-Bach2-ChIP-Seq(GSE44420)/Homer	TGCTGAGTCA	1e-338	-780.1	0	974	0.1031	873.2	0.0219
KLF5(Zf)/LoVo-KLF5-ChIP-Seq(GSE49402)/Homer	DGGGYGKGGC	1e-335	-773.5	0	2597	0.2748	4962.6	0.1242
Gata2(Zf)/K562-GATA2-ChIP-Seq(GSE18829)/Homer	BBCTTATCTS	1e-323	-745.6	0	1641	0.1737	2389.3	0.0598
Gata1(Zf)/K562-GATA1-ChIP-Seq(GSE18829)/Homer	SAGATAAGRV	1e-315	-726.3	0	1524	0.1613	2140.9	0.0536
Klf4(Zf)/mES-Klf4-ChIP-Seq(GSE11431)/Homer	GCCACACCCA	1e-295	-681.3	0	1205	0.1275	1478.9	0.037
EKLF(Zf)/Erythrocyte-Klf1-ChIP-Seq(GSE20478)/Homer	NWGGGTGTGGCY	1e-279	-642.6	0	890	0.0942	878.8	0.022
CTCF(Zf)/CD4+-CTCF-ChIP-Seq(Barski_et_al.)/Homer	AYAGTGCCMYCTRGTGGCCA	1e-256	-590.2	0	667	0.0706	533.5	0.0134
TR4(NR),DR1/Hela-TR4-ChIP-Seq(GSE24685)/Homer	GAGGTCAAAGGTCA	1e-214	-494.5	0	572	0.0605	467.9	0.0117
BORIS(Zf)/K562-CTCFL-ChIP-Seq(GSE32465)/Homer	CNNBRGCGCCCCCTGSTGGC	1e-196	-453.5	0	697	0.0738	749.5	0.0188
Nur77(NR)/K562-NR4A1-ChIP-Seq(GSE31363)/Homer	TGACCTTTNCNT	1e-177	-407.6	0	605	0.064	629.1	0.0157
Cdx2(Homeobox)/mES-Cdx2-ChIP-Seq(GSE14586)/Homer	GYMATAAAAH	1e-153	-354.2	0	1188	0.1257	2165	0.0542
Hnf1(Homeobox)/Liver-Foxa2-Chip-Seq(GSE25694)/Homer	GGTTAAWCATTAA	1e-135	-311.7	0	373	0.0395	314.1	0.0079
Bach1(bZIP)/K562-Bach1-ChIP-Seq(GSE31477)/Homer	AWWNTGCTGAGTCAT	1e-123	-284.3	0	305	0.0323	229	0.0057
Esrrb(NR)/mES-Esrrb-ChIP-Seq(GSE11431)/Homer	KTGACCTTGA	1e-113	-261	0	1368	0.1448	3033.4	0.0759
Nrf2(bZIP)/Lymphoblast-Nrf2-ChIP-Seq(GSE37589)/Homer	HTGCTGAGTCAT	1e-106	-245.8	0	268	0.0284	204.8	0.0051
NF-E2(bZIP)/K562-NFE2-ChIP-Seq(GSE31477)/Homer	GATGACTCAGCA	1e-97	-225.3	0	288	0.0305	259.1	0.0065
Klf9(Zf)/GBM-Klf9-ChIP-Seq(GSE62211)/Homer	GCCACRCCCACY	1e-90	-207.9	0	766	0.0811	1444.5	0.0362
KLF14(Zf)/HEK293-KLF14.GFP-ChIP-Seq(GSE58341)/Homer	RGKGGGCGKGGC	1e-86	-198.1	0	2241	0.2372	6341.2	0.1587
MafK(bZIP)/C2C12-MafK-ChIP-Seq(GSE36030)/Homer	GCTGASTCAGCA	1e-76	-176.6	0	640	0.0677	1194.5	0.0299
HOXB13(Homeobox)/ProstateTumor-HOXB13-ChIP-Seq(GSE56288)/Homer	TTTTATKRGG	1e-74	-171.6	0	1395	0.1476	3568.3	0.0893
HOXD13(Homeobox)/Chicken-Hoxd13-ChIP-Seq(GSE38910)/Homer	NCYAATAAAA	1e-67	-156.3	0	1284	0.1359	3287.5	0.0823
HOXA9(Homeobox)/HSC-Hoxa9-ChIP-Seq(GSE33509)/Homer	GGCCATAAATCA	1e-67	-155.4	0	916	0.0969	2097.3	0.0525
KLF10(Zf)/HEK293-KLF10.GFP-ChIP-Seq(GSE58341)/Homer	GGGGGTGTGTCC	1e-64	-147.5	0	1276	0.135	3313.3	0.0829
ELF5(ETS)/T47D-ELF5-ChIP-Seq(GSE30407)/Homer	ACVAGGAAGT	1e-61	-142.1	0	1122	0.1187	2831.9	0.0709
Atf1(bZIP)/K562-ATF1-ChIP-Seq(GSE31477)/Homer	GATGACGTCA	1e-58	-135.8	0	1019	0.1078	2528	0.0633
Unknown(Homeobox)/Limb-p300-ChIP-Seq/Homer	SSCMATWAAA	1e-58	-134.3	0	824	0.0872	1910.2	0.0478
ERG(ETS)/VCaP-ERG-ChIP-Seq(GSE14097)/Homer	ACAGGAAGTG	1e-56	-130.4	0	2115	0.2238	6423.9	0.1608
MafA(bZIP)/Islet-MafA-ChIP-Seq(GSE30298)/Homer	TGCTGACTCA	1e-53	-122.2	0	1429	0.1512	4012.5	0.1005
Atf7(bZIP)/3T3L1-Atf7-ChIP-Seq(GSE56872)/Homer	NGRTGACGTCAY	1e-52	-121.8	0	780	0.0825	1833.4	0.0459
Fli1(ETS)/CD8-FLI-ChIP-Seq(GSE20898)/Homer	NRYTTCCGGH	1e-51	-119.5	0	1460	0.1545	4142.2	0.1037
Nkx6.1(Homeobox)/Islet-Nkx6.1-ChIP-Seq(GSE40975)/Homer	GKTAATGR	1e-51	-119.2	0	2919	0.3089	9591.5	0.2401
Tcf3(HMG)/mES-Tcf3-ChIP-Seq(GSE11724)/Homer	ASWTCAAAGG	1e-45	-104.7	0	460	0.0487	934.9	0.0234
EHF(ETS)/LoVo-EHF-ChIP-Seq(GSE49402)/Homer	AVCAGGAAGT	1e-44	-102.1	0	1672	0.1769	5051.8	0.1265
c-Jun-CRE(bZIP)/K562-cJun-ChIP-Seq(GSE31477)/Homer	ATGACGTCATCY	1e-44	-101.6	0	536	0.0567	1172	0.0293
Etv2(ETS)/ES-ER71-ChIP-Seq(GSE59402)/Homer(0.967)	NNAYTTCCTGHN	1e-42	-98.17	0	1278	0.1353	3666.1	0.0918
Tcf4(HMG)/Hct116-Tcf4-ChIP-Seq(SRA012054)/Homer	ASATCAAAGGVA	1e-39	-91.74	0	664	0.0703	1621.7	0.0406
GABPA(ETS)/Jurkat-GABPa-ChIP-Seq(GSE17954)/Homer	RACCGGAAGT	1e-39	-91.64	0	1228	0.13	3542.4	0.0887
Atf2(bZIP)/3T3L1-Atf2-ChIP-Seq(GSE56872)/Homer	NRRTGACGTCAT	1e-39	-91.29	0	563	0.0596	1303.2	0.0326
ETV1(ETS)/GIST48-ETV1-ChIP-Seq(GSE22441)/Homer	AACCGGAAGT	1e-38	-88.36	0	1791	0.1895	5626.2	0.1408
IRF2(IRF)/Erythroblas-IRF2-ChIP-Seq(GSE36985)/Homer	GAAASYGAAASY	1e-37	-87.46	0	184	0.0195	251.8	0.0063
Pdx1(Homeobox)/Islet-Pdx1-ChIP-Seq(SRA008281)/Homer	YCATYAATCA	1e-37	-86.09	0	1138	0.1204	3270	0.0819
Tbx5(T-box)/HL1-Tbx5.biotin-ChIP-Seq(GSE21529)/Homer	AGGTGTCA	1e-36	-83.58	0	4172	0.4415	15089.5	0.3778
ETS1(ETS)/Jurkat-ETS1-ChIP-Seq(GSE17954)/Homer	ACAGGAAGTG	1e-35	-82.64	0	1376	0.1456	4153.4	0.104
NF1(CTF)/LNCAP-NF1-ChIP-Seq(Unpublished)/Homer	CYTGGCABNSTGCCAR	1e-34	-78.57	0	581	0.0615	1427	0.0357
Foxa2(Forkhead)/Liver-Foxa2-ChIP-Seq(GSE25694)/Homer	CYTGTTTACWYW	1e-32	-74.85	0	972	0.1029	2777	0.0695
Fox:Ebox(Forkhead,bHLH)/Panc1-Foxa2-ChIP-Seq(GSE47459)/Homer	NNNVCTGWGYAAACASN	1e-32	-73.91	0	1370	0.145	4216.5	0.1056
Sp1(Zf)/Promoter/Homer	GGCCCCGCCCCC	1e-31	-72.93	0	268	0.0284	503.4	0.0126
Hoxc9(Homeobox)/Ainv15-Hoxc9-ChIP-Seq(GSE21812)/Homer	GGCCATAAATCA	1e-31	-72.72	0	600	0.0635	1523.9	0.0382
Nanog(Homeobox)/mES-Nanog-ChIP-Seq(GSE11724)/Homer	RGCCATTAAC	1e-31	-72.48	0	4703	0.4977	17474.9	0.4375
Lhx3(Homeobox)/Neuron-Lhx3-ChIP-Seq(GSE31456)/Homer	ADBTAATTAR	1e-30	-69.47	0	1810	0.1916	5910.7	0.148
MITF(bHLH)/MastCells-MITF-ChIP-Seq(GSE48085)/Homer	RTCATGTGAC	1e-29	-69.05	0	1295	0.1371	3990.1	0.0999
Unknown-ESC-element(?)/mES-Nanog-ChIP-Seq(GSE11724)/Homer	CACAGCAGGGGG	1e-27	-63.78	0	889	0.0941	2576.5	0.0645
ELF1(ETS)/Jurkat-ELF1-ChIP-Seq(SRA014231)/Homer	AVCCGGAAGT	1e-27	-63.45	0	654	0.0692	1764.7	0.0442
Foxo1(Forkhead)/RAW-Foxo1-ChIP-Seq(Fan_et_al.)/Homer	CTGTTTAC	1e-27	-62.69	0	2192	0.232	7469.1	0.187
EWS:ERG-fusion(ETS)/CADO_ES1-EWS:ERG-ChIP-Seq(SRA014231)/Homer	ATTTCCTGTN	1e-27	-62.68	0	901	0.0954	2628.7	0.0658
IRF1(IRF)/PBMC-IRF1-ChIP-Seq(GSE43036)/Homer	GAAAGTGAAAGT	1e-24	-56.07	0	184	0.0195	328.5	0.0082
GRE(NR),IR3/A549-GR-ChIP-Seq(GSE32465)/Homer	NRGVACABNVTGTYCY	1e-24	-56.05	0	257	0.0272	533.7	0.0134
LXRE(NR),DR4/RAW-LXRb.biotin-ChIP-Seq(GSE21512)/Homer	RGGTTACTANAGGTCA	1e-23	-53.36	0	135	0.0143	209.1	0.0052
HNF6(Homeobox)/Liver-Hnf6-ChIP-Seq(ERP000394)/Homer	NTATYGATCH	1e-23	-53.09	0	577	0.0611	1577.6	0.0395
FOXP1(Forkhead)/H9-FOXP1-ChIP-Seq(GSE31006)/Homer	NYYTGTTTACHN	1e-22	-51.7	0	526	0.0557	1414.9	0.0354
Elk4(ETS)/Hela-Elk4-ChIP-Seq(GSE31477)/Homer	NRYTTCCGGY	1e-21	-49.05	0	598	0.0633	1680.4	0.0421
ISRE(IRF)/ThioMac-LPS-Expression(GSE23622)/Homer	AGTTTCASTTTC	1e-19	-44.97	0	101	0.0107	146	0.0037
FoxL2(Forkhead)/Ovary-FoxL2-ChIP-Seq(GSE60858)/Homer	WWTRTAAACAVG	1e-19	-44.44	0	898	0.095	2794.2	0.07
Lhx2(Homeobox)/HFSC-Lhx2-ChIP-Seq(GSE48068)/Homer	TAATTAGN	1e-19	-44.07	0	1181	0.125	3849.9	0.0964
CLOCK(bHLH)/Liver-Clock-ChIP-Seq(GSE39860)/Homer	GHCACGTG	1e-18	-43.12	0	728	0.077	2191.6	0.0549
ETS(ETS)/Promoter/Homer	AACCGGAAGT	1e-18	-43.11	0	416	0.044	1104.5	0.0277
Elk1(ETS)/Hela-Elk1-ChIP-Seq(GSE31477)/Homer	HACTTCCGGY	1e-17	-40.2	0	607	0.0642	1787.4	0.0447
EWS:FLI1-fusion(ETS)/SK_N_MC-EWS:FLI1-ChIP-Seq(SRA014231)/Homer	VACAGGAAAT	1e-17	-39.2	0	748	0.0792	2303.3	0.0577
Stat3(Stat)/mES-Stat3-ChIP-Seq(GSE11431)/Homer	CTTCCGGGAA	1e-16	-38.77	0	594	0.0629	1754.8	0.0439
Lhx1(Homeobox)/EmbryoCarcinoma-Lhx1-ChIP-Seq(GSE70957)/Homer	NNYTAATTAR	1e-16	-38.07	0	1137	0.1203	3762.5	0.0942
FOXA1(Forkhead)/LNCAP-FOXA1-ChIP-Seq(GSE27824)/Homer	WAAGTAAACA	1e-15	-35.55	0	1200	0.127	4038	0.1011
Zfp809(Zf)/ES-Zfp809-ChIP-Seq(GSE70799)/Homer	GGGGCTYGKCTGGGA	1e-15	-34.93	0	232	0.0246	554.7	0.0139
Zic(Zf)/Cerebellum-ZIC1.2-ChIP-Seq(GSE60731)/Homer	CCTGCTGAGH	1e-15	-34.88	0	1130	0.1196	3780.3	0.0946
FOXA1(Forkhead)/MCF7-FOXA1-ChIP-Seq(GSE26831)/Homer	WAAGTAAACA	1e-15	-34.86	0	980	0.1037	3213.1	0.0804
Atf4(bZIP)/MEF-Atf4-ChIP-Seq(GSE35681)/Homer	MTGATGCAAT	1e-15	-34.62	0	292	0.0309	749	0.0188
SPDEF(ETS)/VCaP-SPDEF-ChIP-Seq(SRA014231)/Homer	ASWTCCTGBT	1e-14	-34.52	0	1272	0.1346	4328.4	0.1084
VDR(NR),DR3/GM10855-VDR+vitD-ChIP-Seq(GSE22484)/Homer	ARAGGTCANWGAGTTCANNN	1e-14	-34.1	0	326	0.0345	865.1	0.0217
FOXM1(Forkhead)/MCF7-FOXM1-ChIP-Seq(GSE72977)/Homer	TRTTTACTTW	1e-14	-33.64	0	1064	0.1126	3547.1	0.0888
Eomes(T-box)/H9-Eomes-ChIP-Seq(GSE26097)/Homer	ATTAACACCT	1e-14	-33.41	0	2326	0.2462	8496.6	0.2127
JunD(bZIP)/K562-JunD-ChIP-Seq/Homer	ATGACGTCATCN	1e-14	-33.34	0	161	0.017	344.1	0.0086
STAT4(Stat)/CD4-Stat4-ChIP-Seq(GSE22104)/Homer	NYTTCCWGGAAR	1e-14	-32.27	0	985	0.1042	3267.9	0.0818
USF1(bHLH)/GM12878-Usf1-ChIP-Seq(GSE32465)/Homer	SGTCACGTGR	1e-13	-31.28	0	551	0.0583	1673.4	0.0419
ARE(NR)/LNCAP-AR-ChIP-Seq(GSE27824)/Homer	RGRACASNSTGTYCYB	1e-13	-30.89	0	467	0.0494	1377.1	0.0345
GRE(NR),IR3/RAW264.7-GRE-ChIP-Seq(Unpublished)/Homer	VAGRACAKWCTGTYC	1e-13	-30.67	0	347	0.0367	961.1	0.0241
Hoxb4(Homeobox)/ES-Hoxb4-ChIP-Seq(GSE34014)/Homer	TGATTRATGGCY	1e-12	-29.41	0	275	0.0291	727.1	0.0182
THRa(NR)/C17.2-THRa-ChIP-Seq(GSE38347)/Homer	GGTCANYTGAGGWCA	1e-12	-29.35	0	567	0.06	1752	0.0439
TEAD(TEA)/Fibroblast-PU.1-ChIP-Seq(Unpublished)/Homer	YCWGGAATGY	1e-12	-29.23	0	655	0.0693	2074.1	0.0519
Tlx?(NR)/NPC-H3K4me1-ChIP-Seq(GSE16256)/Homer	CTGGCAGSCTGCCA	1e-12	-28.9	0	624	0.066	1964.8	0.0492
PU.1(ETS)/ThioMac-PU.1-ChIP-Seq(GSE21512)/Homer	AGAGGAAGTG	1e-12	-28.3	0	665	0.0704	2122.4	0.0531
Usf2(bHLH)/C2C12-Usf2-ChIP-Seq(GSE36030)/Homer	GTCACGTGGT	1e-11	-26.08	0	415	0.0439	1238.9	0.031
GATA(Zf),IR4/iTreg-Gata3-ChIP-Seq(GSE20898)/Homer	NAGATWNBNATCTNN	1e-11	-25.97	0	107	0.0113	216	0.0054
PGR(NR)/EndoStromal-PGR-ChIP-Seq(GSE69539)/Homer	AAGAACATWHTGTTC	1e-10	-25	0	310	0.0328	879.9	0.022
Stat3+il21(Stat)/CD4-Stat3-ChIP-Seq(GSE19198)/Homer	SVYTTCCNGGAARB	1e-10	-24.67	0	798	0.0845	2668.3	0.0668
Chop(bZIP)/MEF-Chop-ChIP-Seq(GSE35681)/Homer	ATTGCATCAT	1e-10	-24.21	0	225	0.0238	596.8	0.0149
NFY(CCAAT)/Promoter/Homer	RGCCAATSRG	1e-10	-24.19	0	932	0.0986	3186.3	0.0798
PU.1:IRF8(ETS:IRF)/pDC-Irf8-ChIP-Seq(GSE66899)/Homer	GGAAGTGAAAST	1e-10	-23.87	0	224	0.0237	595.6	0.0149
AR-halfsite(NR)/LNCaP-AR-ChIP-Seq(GSE27824)/Homer	CCAGGAACAG	1e-10	-23.62	0	4615	0.4884	18185.8	0.4553
GATA:SCL(Zf,bHLH)/Ter119-SCL-ChIP-Seq(GSE18720)/Homer	CRGCTGBNGNSNNSAGATAA	1e-10	-23.23	0	183	0.0194	464.5	0.0116
TCFL2(HMG)/K562-TCF7L2-ChIP-Seq(GSE29196)/Homer	ACWTCAAAGG	1e-10	-23.13	0	135	0.0143	312.5	0.0078
TEAD2(TEA)/Py2T-Tead2-ChIP-Seq(GSE55709)/Homer	CCWGGAATGY	1e-09	-22.75	0	557	0.0589	1791.1	0.0448
DMRT1(DM)/Testis-DMRT1-ChIP-Seq(GSE64892)/Homer	TWGHWACAWTGTWDC	1e-09	-22.17	0	291	0.0308	837.8	0.021
Ets1-distal(ETS)/CD4+-PolII-ChIP-Seq(Barski_et_al.)/Homer	MACAGGAAGT	1e-09	-21.54	0	406	0.043	1252.8	0.0314
Tgif2(Homeobox)/mES-Tgif2-ChIP-Seq(GSE55404)/Homer	TGTCANYT	1e-09	-21.47	0	3818	0.4041	14916.9	0.3734
c-Myc(bHLH)/LNCAP-cMyc-ChIP-Seq(Unpublished)/Homer	VCCACGTG	1e-09	-21.47	0	464	0.0491	1464.9	0.0367
TEAD4(TEA)/Tropoblast-Tead4-ChIP-Seq(GSE37350)/Homer	CCWGGAATGY	1e-09	-20.9	0	859	0.0909	2960.2	0.0741
GATA(Zf),IR3/iTreg-Gata3-ChIP-Seq(GSE20898)/Homer	NNNNNBAGATAWYATCTVHN	1e-09	-20.82	0	168	0.0178	430.3	0.0108
Tcf12(bHLH)/GM12878-Tcf12-ChIP-Seq(GSE32465)/Homer	VCAGCTGYTG	1e-08	-19.95	0	1180	0.1249	4226.2	0.1058
Isl1(Homeobox)/Neuron-Isl1-ChIP-Seq(GSE31456)/Homer	CTAATKGV	1e-08	-19.8	0	2040	0.2159	7662.7	0.1918
DMRT6(DM)/Testis-DMRT6-ChIP-Seq(GSE60440)/Homer	YDGHTACAWTGTADC	1e-08	-19.4	0	252	0.0267	725.9	0.0182
Egr2(Zf)/Thymocytes-Egr2-ChIP-Seq(GSE34254)/Homer	NGCGTGGGCGGR	1e-08	-19.29	0	189	0.02	510.4	0.0128
CEBP:AP1(bZIP)/ThioMac-CEBPb-ChIP-Seq(GSE21512)/Homer	DRTGTTGCAA	1e-08	-19.23	0	708	0.0749	2410	0.0603
NF1-halfsite(CTF)/LNCaP-NF1-ChIP-Seq(Unpublished)/Homer	YTGCCAAG	1e-08	-19.07	0	2028	0.2146	7633.7	0.1911
PU.1-IRF(ETS:IRF)/Bcell-PU.1-ChIP-Seq(GSE21512)/Homer	MGGAAGTGAAAC	1e-08	-18.79	0	1276	0.135	4629.3	0.1159
Sox15(HMG)/CPA-Sox15-ChIP-Seq(GSE62909)/Homer	RAACAATGGN	1e-08	-18.68	0	1007	0.1066	3574.4	0.0895
GATA3(Zf),DR4/iTreg-Gata3-ChIP-Seq(GSE20898)/Homer	AGATGKDGAGATAAG	1e-07	-18.19	0	115	0.0122	275	0.0069
CRE(bZIP)/Promoter/Homer	CSGTGACGTCAC	1e-07	-17.64	0	262	0.0277	776.4	0.0194
MafF(bZIP)/HepG2-MafF-ChIP-Seq(GSE31477)/Homer	HWWGTCAGCAWWTTT	1e-07	-16.64	0	297	0.0314	911.1	0.0228
bZIP:IRF(bZIP,IRF)/Th17-BatF-ChIP-Seq(GSE39756)/Homer	NAGTTTCABTHTGACTNW	1e-07	-16.46	0	412	0.0436	1334.7	0.0334
Maz(Zf)/HepG2-Maz-ChIP-Seq(GSE31477)/Homer	GGGGGGGG	1e-07	-16.34	0	1138	0.1204	4138.3	0.1036
IRF:BATF(IRF:bZIP)/pDC-Irf8-ChIP-Seq(GSE66899)/Homer	CTTTCANTATGACTV	1e-07	-16.29	0	117	0.0124	292.6	0.0073
FXR(NR),IR1/Liver-FXR-ChIP-Seq(Chong_et_al.)/Homer	AGGTCANTGACCTB	1e-06	-15.85	0	499	0.0528	1668.5	0.0418
Ap4(bHLH)/AML-Tfap4-ChIP-Seq(GSE45738)/Homer	NAHCAGCTGD	1e-06	-15.74	0	1503	0.1591	5607.1	0.1404
GFY(?)/Promoter/Homer	ACTACAATTCCC	1e-06	-14.41	0	87	0.0092	207.5	0.0052
MyoG(bHLH)/C2C12-MyoG-ChIP-Seq(GSE36024)/Homer	AACAGCTG	1e-06	-14.06	0	1281	0.1356	4762.3	0.1192
SCL(bHLH)/HPC7-Scl-ChIP-Seq(GSE13511)/Homer	AVCAGCTG	1e-06	-14.06	0	5142	0.5442	20750.4	0.5195
HEB(bHLH)/mES-Heb-ChIP-Seq(GSE53233)/Homer	VCAGCTGBNN	1e-06	-13.83	0	2328	0.2464	9014.3	0.2257
Tbet(T-box)/CD8-Tbet-ChIP-Seq(GSE33802)/Homer	AGGTGTGAAM	1e-05	-13.74	0	1194	0.1264	4423.9	0.1107
Pknox1(Homeobox)/ES-Prep1-ChIP-Seq(GSE63282)/Homer	SCTGTCAVTCAV	1e-05	-13.67	0	305	0.0323	974.3	0.0244
X-box(HTH)/NPC-H3K4me1-ChIP-Seq(GSE16256)/Homer	GGTTGCCATGGCAA	1e-05	-13.47	0	129	0.0137	350.4	0.0088
Sox10(HMG)/SciaticNerve-Sox3-ChIP-Seq(GSE35132)/Homer	CCWTTGTYYB	1e-05	-13.47	0	1616	0.171	6126.4	0.1534
CTCF-SatelliteElement(Zf?)/CD4+-CTCF-ChIP-Seq(Barski_et_al.)/Homer	TGCAGTTCCMVNWRTGGCCA	1e-05	-13.42	0	49	0.0052	97.7	0.0024
RORgt(NR)/EL4-RORgt.Flag-ChIP-Seq(GSE56019)/Homer	AAYTAGGTCA	1e-05	-13.16	0	167	0.0177	483.2	0.0121
HIF2a(bHLH)/785_O-HIF2a-ChIP-Seq(GSE34871)/Homer	GCACGTACCC	1e-05	-12.96	0	350	0.037	1150.4	0.0288
Myf5(bHLH)/GM-Myf5-ChIP-Seq(GSE24852)/Homer	BAACAGCTGT	1e-05	-12.63	0	876	0.0927	3188.4	0.0798
Ptf1a(bHLH)/Panc1-Ptf1a-ChIP-Seq(GSE47459)/Homer	ACAGCTGTTN	1e-05	-12.3	0	3231	0.3419	12801	0.3205
Sox6(HMG)/Myotubes-Sox6-ChIP-Seq(GSE32627)/Homer	CCATTGTTNY	1e-05	-12.19	0	1459	0.1544	5530.1	0.1384
E2A(bHLH)/proBcell-E2A-ChIP-Seq(GSE21978)/Homer	DNRCAGCTGY	1e-05	-11.88	0	1797	0.1902	6911.6	0.173
Sox3(HMG)/NPC-Sox3-ChIP-Seq(GSE33059)/Homer	CCWTTGTY	1e-05	-11.73	0	1664	0.1761	6375.5	0.1596
Sox4(HMG)/proB-Sox4-ChIP-Seq(GSE50066)/Homer	YCTTTGTTCC	1e-05	-11.71	0	806	0.0853	2933.5	0.0734
bHLHE40(bHLH)/HepG2-BHLHE40-ChIP-Seq(GSE31477)/Homer	KCACGTGMCN	0.0001	-11.45	0	336	0.0356	1119.2	0.028
CEBP(bZIP)/ThioMac-CEBPb-ChIP-Seq(GSE21512)/Homer	ATTGCGCAAC	0.0001	-10.93	0	535	0.0566	1889.5	0.0473
T1ISRE(IRF)/ThioMac-Ifnb-Expression/Homer	ACTTTCGTTTCT	0.0001	-10.3	0.0001	26	0.0028	44.3	0.0011
Nr5a2(NR)/Pancreas-LRH1-ChIP-Seq(GSE34295)/Homer	BTCAAGGTCA	0.0001	-10.04	0.0001	982	0.1039	3675.4	0.092
NFAT:AP1(RHD,bZIP)/Jurkat-NFATC1-ChIP-Seq(Jolma_et_al.)/Homer	SARTGGAAAAWRTGAGTCAB	0.0001	-9.68	0.0001	174	0.0184	542.3	0.0136
NPAS2(bHLH)/Liver-NPAS2-ChIP-Seq(GSE39860)/Homer	KCCACGTGAC	0.0001	-9.447	0.0002	1280	0.1355	4894	0.1225
Reverb(NR),DR2/RAW-Reverba.biotin-ChIP-Seq(GSE45914)/Homer	GTRGGTCASTGGGTCA	0.0001	-9.362	0.0002	190	0.0201	604.4	0.0151
Tcf21(bHLH)/ArterySmoothMuscle-Tcf21-ChIP-Seq(GSE61369)/Homer	NAACAGCTGG	0.0001	-9.343	0.0002	1119	0.1184	4246.6	0.1063
NFkB-p65-Rel(RHD)/ThioMac-LPS-Expression(GSE23622)/Homer	GGAAATTCCC	0.001	-9.057	0.0002	52	0.0055	125.2	0.0031
STAT5(Stat)/mCD4+-Stat5-ChIP-Seq(GSE12346)/Homer	RTTTCTNAGAAA	0.001	-8.682	0.0003	308	0.0326	1056.7	0.0265
ETS:RUNX(ETS,Runt)/Jurkat-RUNX1-ChIP-Seq(GSE17954)/Homer	RCAGGATGTGGT	0.001	-8.642	0.0003	111	0.0117	327.5	0.0082
PAX5(Paired,Homeobox)/GM12878-PAX5-ChIP-Seq(GSE32465)/Homer	GCAGCCAAGCRTGACH	0.001	-8.451	0.0004	426	0.0451	1515.4	0.0379
Sox2(HMG)/mES-Sox2-ChIP-Seq(GSE11431)/Homer	BCCATTGTTC	0.001	-8.068	0.0006	799	0.0846	2999.3	0.0751
Tgif1(Homeobox)/mES-Tgif1-ChIP-Seq(GSE55404)/Homer	YTGWCADY	0.001	-8.015	0.0006	3512	0.3717	14173.3	0.3548
Rfx1(HTH)/NPC-H3K4me1-ChIP-Seq(GSE16256)/Homer	KGTTGCCATGGCAA	0.001	-7.6	0.001	204	0.0216	679.2	0.017
Pit1+1bp(Homeobox)/GCrat-Pit1-ChIP-Seq(GSE58009)/Homer	ATGCATAATTCA	0.001	-7.569	0.001	223	0.0236	751.7	0.0188
IRF4(IRF)/GM12878-IRF4-ChIP-Seq(GSE32465)/Homer	ACTGAAACCA	0.001	-7.367	0.0012	413	0.0437	1487.3	0.0372
STAT1(Stat)/HelaS3-STAT1-ChIP-Seq(GSE12782)/Homer	NATTTCCNGGAAAT	0.001	-7.285	0.0013	261	0.0276	900.8	0.0226
PAX5(Paired,Homeobox),condensed/GM12878-PAX5-ChIP-Seq(GSE32465)/Homer	GTCACGCTCSCTGM	0.001	-7.268	0.0013	142	0.015	453.7	0.0114
E2F4(E2F)/K562-E2F4-ChIP-Seq(GSE31477)/Homer	GGCGGGAAAH	0.001	-7.021	0.0017	211	0.0223	714.5	0.0179
Pbx3(Homeobox)/GM12878-PBX3-ChIP-Seq(GSE32465)/Homer	SCTGTCAMTCAN	0.001	-6.994	0.0017	316	0.0334	1117.7	0.028
EBNA1(EBV-virus)/Raji-EBNA1-ChIP-Seq(GSE30709)/Homer	GGYAGCAYDTGCTDCCCNNN	0.001	-6.98	0.0017	24	0.0025	49.8	0.0012
SpiB(ETS)/OCILY3-SPIB-ChIP-Seq(GSE56857)/Homer	AAAGRGGAAGTG	0.001	-6.929	0.0018	228	0.0241	780.4	0.0195
PRDM1(Zf)/Hela-PRDM1-ChIP-Seq(GSE31477)/Homer	ACTTTCACTTTC	0.01	-6.603	0.0025	494	0.0523	1824.6	0.0457
ZNF416(Zf)/HEK293-ZNF416.GFP-ChIP-Seq(GSE58341)/Homer	WDNCTGGGCA	0.01	-6.05	0.0043	1589	0.1682	6289.7	0.1575
RFX(HTH)/K562-RFX3-ChIP-Seq(SRA012198)/Homer	CGGTTGCCATGGCAAC	0.01	-6.039	0.0043	91	0.0096	281.9	0.0071
p53(p53)/mES-cMyc-ChIP-Seq(GSE11431)/Homer	ACATGCCCGGGCAT	0.01	-5.887	0.005	30	0.0032	72	0.0018
Pax8(Paired,Homeobox)/Thyroid-Pax8-ChIP-Seq(GSE26938)/Homer	GTCATGCHTGRCTGS	0.01	-5.829	0.0052	410	0.0434	1511.4	0.0378
E2F6(E2F)/Hela-E2F6-ChIP-Seq(GSE31477)/Homer	GGCGGGAARN	0.01	-5.798	0.0054	290	0.0307	1040.9	0.0261
BMAL1(bHLH)/Liver-Bmal1-ChIP-Seq(GSE39860)/Homer	GNCACGTG	0.01	-5.427	0.0077	2115	0.2238	8496.7	0.2127
n-Myc(bHLH)/mES-nMyc-ChIP-Seq(GSE11431)/Homer	VRCCACGTGG	0.01	-5.306	0.0087	777	0.0822	3000.5	0.0751
ZNF675(Zf)/HEK293-ZNF675.GFP-ChIP-Seq(GSE58341)/Homer	ARGAGGMCAAAATGW	0.01	-5.305	0.0087	107	0.0113	348.1	0.0087
Max(bHLH)/K562-Max-ChIP-Seq(GSE31477)/Homer	RCCACGTGGYYN	0.01	-5.158	0.01	802	0.0849	3107.6	0.0778
CRX(Homeobox)/Retina-Crx-ChIP-Seq(GSE20012)/Homer	GCTAATCC	0.1	-4.583	0.0176	2434	0.2576	9875.3	0.2472
ZNF519(Zf)/HEK293-ZNF519.GFP-ChIP-Seq(GSE58341)/Homer	GAGSCCGAGC	0.1	-4.339	0.0224	174	0.0184	618.3	0.0155
E2A(bHLH),near_PU.1/Bcell-PU.1-ChIP-Seq(GSE21512)/Homer	NVCACCTGBN	0.1	-4.152	0.0269	1749	0.1851	7053.1	0.1766
ERE(NR),IR3/MCF7-ERa-ChIP-Seq(Unpublished)/Homer	VAGGTCACNSTGACC	0.1	-3.854	0.036	344	0.0364	1302.4	0.0326
PAX3:FKHR-fusion(Paired,Homeobox)/Rh4-PAX3:FKHR-ChIP-Seq(GSE19063)/Homer	ACCRTGACTAATTNN	0.1	-3.831	0.0366	219	0.0232	806	0.0202
Nr5a2(NR)/mES-Nr5a2-ChIP-Seq(GSE19019)/Homer	BTCAAGGTCA	0.1	-3.719	0.0407	699	0.074	2746.3	0.0688
E-box(bHLH)/Promoter/Homer	SSGGTCACGTGA	0.1	-3.676	0.0423	74	0.0078	246.9	0.0062
AP-2alpha(AP2)/Hela-AP2alpha-ChIP-Seq(GSE31477)/Homer	ATGCCCTGAGGC	0.1	-3.482	0.0511	682	0.0722	2688	0.0673
p53(p53)/Saos-p53-ChIP-Seq(GSE15780)/Homer	RRCATGYCYRGRCATGYYYN	0.1	-3.383	0.0558	116	0.0123	411.9	0.0103
p53(p53)/Saos-p53-ChIP-Seq/Homer	RRCATGYCYRGRCATGYYYN	0.1	-3.383	0.0558	116	0.0123	411.9	0.0103
AP-2gamma(AP2)/MCF7-TFAP2C-ChIP-Seq(GSE21234)/Homer	SCCTSAGGSCAW	0.1	-3.245	0.0637	924	0.0978	3693.6	0.0925
OCT:OCT(POU,Homeobox,IR1)/NPC-Brn2-ChIP-Seq(GSE35496)/Homer	ATGAATWATTCATGA	0.1	-3.224	0.0648	10	0.0011	22.7	0.0006
HIF-1a(bHLH)/MCF7-HIF1a-ChIP-Seq(GSE28352)/Homer	TACGTGCV	0.1	-2.974	0.0828	209	0.0221	787.8	0.0197
ZNF415(Zf)/HEK293-ZNF415.GFP-ChIP-Seq(GSE58341)/Homer	GRTGMTRGAGCC	0.1	-2.926	0.0864	582	0.0616	2303.1	0.0577
Meis1(Homeobox)/MastCells-Meis1-ChIP-Seq(GSE48085)/Homer	VGCTGWCAVB	0.1	-2.82	0.0956	2102	0.2225	8620.8	0.2158
NF1:FOXA1(CTF,Forkhead)/LNCAP-FOXA1-ChIP-Seq(GSE27824)/Homer	WNTGTTTRYTTTGGCA	0.1	-2.725	0.1046	39	0.0041	127	0.0032
HIF-1b(HLH)/T47D-HIF1b-ChIP-Seq(GSE59937)/Homer	RTACGTGC	0.1	-2.722	0.1046	1064	0.1126	4303.2	0.1077
Rfx2(HTH)/LoVo-RFX2-ChIP-Seq(GSE49402)/Homer	GTTGCCATGGCAACM	0.1	-2.571	0.1207	89	0.0094	321.6	0.0081
RUNX1(Runt)/Jurkat-RUNX1-ChIP-Seq(GSE29180)/Homer	AAACCACARM	0.1	-2.444	0.1365	1117	0.1182	4542.4	0.1137
GFY-Staf(?,Zf)/Promoter/Homer	RACTACAATTCCCAGAAKGC	0.1	-2.361	0.1475	67	0.0071	239.3	0.006
Arnt:Ahr(bHLH)/MCF7-Arnt-ChIP-Seq(Lo_et_al.)/Homer	TBGCACGCAA	1	-2.296	0.1567	552	0.0584	2211	0.0554
Foxh1(Forkhead)/hESC-FOXH1-ChIP-Seq(GSE29422)/Homer	NNTGTGGATTSS	1	-2.147	0.1809	496	0.0525	1988.9	0.0498
Brn2(POU,Homeobox)/NPC-Brn2-ChIP-Seq(GSE35496)/Homer	ATGAATATTC	1	-2.109	0.1869	61	0.0065	220.4	0.0055
Gfi1b(Zf)/HPC7-Gfi1b-ChIP-Seq(GSE22178)/Homer	MAATCACTGC	1	-2.046	0.1983	633	0.067	2560.2	0.0641
Tbx20(T-box)/Heart-Tbx20-ChIP-Seq(GSE29636)/Homer	GGTGYTGACAGS	1	-1.966	0.2137	241	0.0255	949.1	0.0238
Mef2d(MADS)/Retina-Mef2d-ChIP-Seq(GSE61391)/Homer	GCTATTTTTAGC	1	-1.95	0.2162	103	0.0109	391	0.0098
Bcl6(Zf)/Liver-Bcl6-ChIP-Seq(GSE31578)/Homer	NNNCTTTCCAGGAAA	1	-1.936	0.2181	1300	0.1376	5345.4	0.1338
ZNF322(Zf)/HEK293-ZNF322.GFP-ChIP-Seq(GSE58341)/Homer	GAGCCTGGTACTGWGCCTGR	1	-1.865	0.2331	344	0.0364	1376.1	0.0344
Egr1(Zf)/K562-Egr1-ChIP-Seq(GSE32465)/Homer	TGCGTGGGYG	1	-1.802	0.247	590	0.0624	2397.1	0.06
HOXA2(Homeobox)/mES-Hoxa2-ChIP-Seq(Donaldson_et_al.)/Homer	GYCATCMATCAT	1	-1.754	0.258	100	0.0106	383.7	0.0096
Brachyury(T-box)/Mesoendoderm-Brachyury-ChIP-exo(GSE54963)/Homer	ANTTMRCASBNNNGTGYKAAN	1	-1.737	0.2612	275	0.0291	1098.4	0.0275
ZSCAN22(Zf)/HEK293-ZSCAN22.GFP-ChIP-Seq(GSE58341)/Homer	SMCAGTCWGAKGGAGGAGGC	1	-1.556	0.3117	60	0.0063	227.4	0.0057
PR(NR)/T47D-PR-ChIP-Seq(GSE31130)/Homer	VAGRACAKNCTGTBC	1	-1.528	0.3189	2546	0.2694	10619.7	0.2659
Mouse_Recombination_Hotspot(Zf)/Testis-DMC1-ChIP-Seq(GSE24438)/Homer	ACTYKNATTCGTGNTACTTC	1	-1.462	0.3391	55	0.0058	209.6	0.0052
Ascl1(bHLH)/NeuralTubes-Ascl1-ChIP-Seq(GSE55840)/Homer	NNVVCAGCTGBN	1	-1.44	0.345	1723	0.1823	7169.3	0.1795
PBX1(Homeobox)/MCF7-PBX1-ChIP-Seq(GSE28007)/Homer	GSCTGTCACTCA	1	-1.399	0.3581	97	0.0103	381.9	0.0096
ZNF264(Zf)/HEK293-ZNF264.GFP-ChIP-Seq(GSE58341)/Homer	RGGGCACTAACY	1	-1.366	0.3684	670	0.0709	2762.7	0.0692
Oct6(POU,Homeobox)/NPC-Oct6-ChIP-Seq(GSE35496)/Homer	WATGCAAATGAG	1	-1.305	0.3897	278	0.0294	1132.4	0.0283
NeuroD1(bHLH)/Islet-NeuroD1-ChIP-Seq(GSE30298)/Homer	GCCATCTGTT	1	-1.281	0.3975	887	0.0939	3678.9	0.0921
Oct4(POU,Homeobox)/mES-Oct4-ChIP-Seq(GSE11431)/Homer	ATTTGCATAW	1	-1.271	0.3997	310	0.0328	1267.5	0.0317
ZNF143|STAF(Zf)/CUTLL-ZNF143-ChIP-Seq(GSE29600)/Homer	ATTTCCCAGVAKSCY	1	-1.266	0.3997	428	0.0453	1759.1	0.044
Pax7(Paired,Homeobox),long/Myoblast-Pax7-ChIP-Seq(GSE25064)/Homer	TAATCHGATTAC	1	-1.198	0.4261	15	0.0016	54.9	0.0014
Phox2a(Homeobox)/Neuron-Phox2a-ChIP-Seq(GSE31456)/Homer	YTAATYNRATTA	1	-1.178	0.4329	208	0.022	848.7	0.0212
E2F1(E2F)/Hela-E2F1-ChIP-Seq(GSE22478)/Homer	CWGGCGGGAA	1	-1.153	0.4415	88	0.0093	352.2	0.0088
Sox9(HMG)/Limb-SOX9-ChIP-Seq(GSE73225)/Homer	AGGVNCCTTTGT	1	-0.9972	0.5139	823	0.0871	3439.1	0.0861
ZNF467(Zf)/HEK293-ZNF467.GFP-ChIP-Seq(GSE58341)/Homer	TGGGGAAGGGCM	1	-0.9944	0.5139	724	0.0766	3023.6	0.0757
OCT:OCT(POU,Homeobox)/NPC-Brn1-ChIP-Seq(GSE35496)/Homer	ATGAATATTCATGAG	1	-0.9719	0.5225	6	0.0006	21.1	0.0005
Pax7(Paired,Homeobox),longest/Myoblast-Pax7-ChIP-Seq(GSE25064)/Homer	NTAATTDGCYAATTANNWWD	1	-0.9056	0.5559	13	0.0014	50.8	0.0013
Brn1(POU,Homeobox)/NPC-Brn1-ChIP-Seq(GSE35496)/Homer	TATGCWAATBAV	1	-0.8703	0.5734	200	0.0212	832.5	0.0208
NFkB-p65(RHD)/GM12787-p65-ChIP-Seq(GSE19485)/Homer	WGGGGATTTCCC	1	-0.845	0.5856	348	0.0368	1456.5	0.0365
Pax7(Paired,Homeobox)/Myoblast-Pax7-ChIP-Seq(GSE25064)/Homer	TAATCAATTA	1	-0.7385	0.6486	58	0.0061	242.3	0.0061
GSC(Homeobox)/FrogEmbryos-GSC-ChIP-Seq(DRA000576)/Homer	RGGATTAR	1	-0.6483	0.7068	1147	0.1214	4855.6	0.1216
ZNF711(Zf)/SHSY5Y-ZNF711-ChIP-Seq(GSE20673)/Homer	AGGCCTAG	1	-0.6147	0.7279	1721	0.1821	7290.9	0.1825
Oct2(POU,Homeobox)/Bcell-Oct2-ChIP-Seq(GSE21512)/Homer	ATATGCAAAT	1	-0.5079	0.8066	176	0.0186	757.6	0.019
Srebp1a(bHLH)/HepG2-Srebp1a-ChIP-Seq(GSE31477)/Homer	RTCACSCCAY	1	-0.4766	0.8287	184	0.0195	794.6	0.0199
E2F7(E2F)/Hela-E2F7-ChIP-Seq(GSE32673)/Homer	VDTTTCCCGCCA	1	-0.447	0.85	39	0.0041	173.4	0.0043
ZNF41(Zf)/HEK293-ZNF41.GFP-ChIP-Seq(GSE58341)/Homer	CCTCATGGTGYCYTWYTCCCTTGTG	1	-0.4454	0.85	15	0.0016	68.5	0.0017
GFX(?)/Promoter/Homer	ATTCTCGCGAGA	1	-0.3798	0.9017	2	0.0002	10.4	0.0003
ZNF317(Zf)/HEK293-ZNF317.GFP-ChIP-Seq(GSE58341)/Homer	GTCWGCTGTYYCTCT	1	-0.3713	0.9056	75	0.0079	334.1	0.0084
PAX6(Paired,Homeobox)/Forebrain-Pax6-ChIP-Seq(GSE66961)/Homer	NGTGTTCAVTSAAGCGKAAA	1	-0.3414	0.9293	77	0.0081	345.7	0.0087
AMYB(HTH)/Testes-AMYB-ChIP-Seq(GSE44588)/Homer	TGGCAGTTGG	1	-0.3304	0.9357	1565	0.1656	6703.7	0.1678
ZNF382(Zf)/HEK293-ZNF382.GFP-ChIP-Seq(GSE58341)/Homer	GNCTGTASTRNTGBCTCHTT	1	-0.3288	0.9357	19	0.002	90.5	0.0023
Srebp2(bHLH)/HepG2-Srebp2-ChIP-Seq(GSE31477)/Homer	CGGTCACSCCAC	1	-0.3227	0.9357	115	0.0122	512.9	0.0128
Six1(Homeobox)/Myoblast-Six1-ChIP-Chip(GSE20150)/Homer	GKVTCADRTTWC	1	-0.3079	0.9454	201	0.0213	886.7	0.0222
RAR:RXR(NR),DR5/ES-RAR-ChIP-Seq(GSE56893)/Homer	AGGTCAAGGTCA	1	-0.3061	0.9454	216	0.0229	951.3	0.0238
Znf263(Zf)/K562-Znf263-ChIP-Seq(GSE31477)/Homer	CVGTSCTCCC	1	-0.2985	0.9467	1865	0.1974	7989.9	0.2
MyoD(bHLH)/Myotube-MyoD-ChIP-Seq(GSE21614)/Homer	RRCAGCTGYTSY	1	-0.2868	0.9541	784	0.083	3390.1	0.0849
ZNF165(Zf)/WHIM12-ZNF165-ChIP-Seq(GSE65937)/Homer	AAGGKGRCGCAGGCA	1	-0.2771	0.9596	99	0.0105	447.9	0.0112
c-Myc(bHLH)/mES-cMyc-ChIP-Seq(GSE11431)/Homer	VVCCACGTGG	1	-0.2394	0.9924	533	0.0564	2328.8	0.0583
GRHL2(CP2)/HBE-GRHL2-ChIP-Seq(GSE46194)/Homer	AAACYKGTTWDACMRGTTTB	1	-0.2165	1	341	0.0361	1507.1	0.0377
E2F(E2F)/Hela-CellCycle-Expression/Homer	TTSGCGCGAAAA	1	-0.2074	1	13	0.0014	68.2	0.0017
FOXA1:AR(Forkhead,NR)/LNCAP-AR-ChIP-Seq(GSE27824)/Homer	AGTAAACAAAAAAGAACAND	1	-0.2003	1	40	0.0042	193.9	0.0049
ZNF189(Zf)/HEK293-ZNF189.GFP-ChIP-Seq(GSE58341)/Homer	TGGAACAGMA	1	-0.1948	1	795	0.0841	3466.8	0.0868
EBF1(EBF)/Near-E2A-ChIP-Seq(GSE21512)/Homer	GTCCCCWGGGGA	1	-0.1673	1	913	0.0966	3983.4	0.0997
GATA3(Zf),DR8/iTreg-Gata3-ChIP-Seq(GSE20898)/Homer	AGATSTNDNNDSAGATAASN	1	-0.1661	1	64	0.0068	305.5	0.0076
ZBTB33(Zf)/GM12878-ZBTB33-ChIP-Seq(GSE32465)/Homer	GGVTCTCGCGAGAAC	1	-0.1605	1	6	0.0006	36.5	0.0009
RAR:RXR(NR),DR5/ES-RAR-ChIP-Seq(GSE56893)/Homer	RGGTCADNNAGAGGTCAV	1	-0.1395	1	20	0.0021	106.2	0.0027
ZNF669(Zf)/HEK293-ZNF669.GFP-ChIP-Seq(GSE58341)/Homer	GARTGGTCATCGCCC	1	-0.1386	1	46	0.0049	227.3	0.0057
BMYB(HTH)/Hela-BMYB-ChIP-Seq(GSE27030)/Homer	NHAACBGYYV	1	-0.131	1	1452	0.1537	6310.8	0.158
Rfx5(HTH)/GM12878-Rfx5-ChIP-Seq(GSE31477)/Homer	SCCTAGCAACAG	1	-0.1004	1	367	0.0388	1656.8	0.0415
ZNF16(Zf)/HEK293-ZNF16.GFP-ChIP-Seq(GSE58341)/Homer	MACCTTCYATGGCTCCCTAKTGCCY	1	-0.09657	1	3	0.0003	23.4	0.0006
RUNX(Runt)/HPC7-Runx1-ChIP-Seq(GSE22178)/Homer	SAAACCACAG	1	-0.08516	1	737	0.078	3270.7	0.0819
HRE(HSF)/HepG2-HSF1-ChIP-Seq(GSE31477)/Homer	BSTTCTRGAABVTTCYAGAA	1	-0.08221	1	109	0.0115	524.3	0.0131
Olig2(bHLH)/Neuron-Olig2-ChIP-Seq(GSE30882)/Homer	RCCATMTGTT	1	-0.07906	1	2051	0.2171	8913.3	0.2231
ZFP3(Zf)/HEK293-ZFP3.GFP-ChIP-Seq(GSE58341)/Homer	GGGTTTTGAAGGATGARTAGGAGTT	1	-0.07698	1	1	0.0001	11.3	0.0003
STAT6(Stat)/Macrophage-Stat6-ChIP-Seq(GSE38377)/Homer	TTCCKNAGAA	1	-0.061	1	359	0.038	1642	0.0411
TATA-Box(TBP)/Promoter/Homer	CCTTTTAWAGSC	1	-0.05686	1	1098	0.1162	4853.3	0.1215
Nkx3.1(Homeobox)/LNCaP-Nkx3.1-ChIP-Seq(GSE28264)/Homer	AAGCACTTAA	1	-0.05448	1	2559	0.2708	11114	0.2782
NFkB-p50,p52(RHD)/Monocyte-p50-ChIP-Chip(Schreiber_et_al.)/Homer	GGGGGAATCCCC	1	-0.04679	1	54	0.0057	283.1	0.0071
ZNF136(Zf)/HEK293-ZNF136.GFP-ChIP-Seq(GSE58341)/Homer	YTKGATAHAGTATTCTWGGTNGGCA	1	-0.04517	1	56	0.0059	293.2	0.0073
REST-NRSF(Zf)/Jurkat-NRSF-ChIP-Seq/Homer	GGMGCTGTCCATGGTGCTGA	1	-0.03465	1	2	0.0002	22.3	0.0006
Atoh1(bHLH)/Cerebellum-Atoh1-ChIP-Seq(GSE22111)/Homer	VNRVCAGCTGGY	1	-0.03386	1	1097	0.1161	4881.5	0.1222
STAT6(Stat)/CD4-Stat6-ChIP-Seq(GSE22104)/Homer	ABTTCYYRRGAA	1	-0.02981	1	342	0.0362	1594.9	0.0399
Smad3(MAD)/NPC-Smad3-ChIP-Seq(GSE36673)/Homer	TWGTCTGV	1	-0.02591	1	3240	0.3429	14077.6	0.3524
Nkx2.5(Homeobox)/HL1-Nkx2.5.biotin-ChIP-Seq(GSE21529)/Homer	RRSCACTYAA	1	-0.02446	1	2404	0.2544	10517.8	0.2633
ETS:E-box(ETS,bHLH)/HPC7-Scl-ChIP-Seq(GSE22178)/Homer	AGGAARCAGCTG	1	-0.02198	1	63	0.0067	338	0.0085
MYB(HTH)/ERMYB-Myb-ChIPSeq(GSE22095)/Homer	GGCVGTTR	1	-0.01594	1	1699	0.1798	7525	0.1884
ZNF528(Zf)/HEK293-ZNF528.GFP-ChIP-Seq(GSE58341)/Homer	AGAAATGACTTCCCT	1	-0.01249	1	2	0.0002	27.6	0.0007
Rbpj1(?)/Panc1-Rbpj1-ChIP-Seq(GSE47459)/Homer	HTTTCCCASG	1	-0.007693	1	1261	0.1335	5674.7	0.1421
Mef2a(MADS)/HL1-Mef2a.biotin-ChIP-Seq(GSE21529)/Homer	CYAAAAATAG	1	-0.007328	1	222	0.0235	1097.8	0.0275
ZFX(Zf)/mES-Zfx-ChIP-Seq(GSE11431)/Homer	AGGCCTRG	1	-0.007085	1	1196	0.1266	5396.3	0.1351
p63(p53)/Keratinocyte-p63-ChIP-Seq(GSE17611)/Homer	NNDRCATGYCYNRRCATGYH	1	-0.00641	1	327	0.0346	1576.5	0.0395
Smad2(MAD)/ES-SMAD2-ChIP-Seq(GSE29422)/Homer	CTGTCTGG	1	-0.005344	1	1666	0.1763	7447.7	0.1864
Pitx1(Homeobox)/Chicken-Pitx1-ChIP-Seq(GSE38910)/Homer	TAATCCCN	1	-0.00253	1	3957	0.4188	17296.6	0.433
CArG(MADS)/PUER-Srf-ChIP-Seq(Sullivan_et_al.)/Homer	CCATATATGGNM	1	-0.002364	1	197	0.0208	1008.9	0.0253
HRE(HSF)/Striatum-HSF1-ChIP-Seq(GSE38000)/Homer	TTCTAGAABNTTCTA	1	-0.002001	1	127	0.0134	683.2	0.0171
ZBTB12(Zf)/HEK293-ZBTB12.GFP-ChIP-Seq(GSE58341)/Homer	NGNTCTAGAACCNGV	1	-0.001975	1	387	0.041	1880.4	0.0471
ZBTB18(Zf)/HEK293-ZBTB18.GFP-ChIP-Seq(GSE58341)/Homer	AACATCTGGA	1	-0.001892	1	438	0.0464	2111.8	0.0529
Nkx2.2(Homeobox)/NPC-Nkx2.2-ChIP-Seq(GSE61673)/Homer	BTBRAGTGSN	1	-0.001873	1	2008	0.2125	8981.1	0.2248
OCT4-SOX2-TCF-NANOG(POU,Homeobox,HMG)/mES-Oct4-ChIP-Seq(GSE11431)/Homer	ATTTGCATAACAATG	1	-0.001783	1	70	0.0074	409.8	0.0103
Smad4(MAD)/ESC-SMAD4-ChIP-Seq(GSE29422)/Homer	VBSYGTCTGG	1	-0.001184	1	1718	0.1818	7751.9	0.1941
CEBP:CEBP(bZIP)/MEF-Chop-ChIP-Seq(GSE35681)/Homer	NTNATGCAAYMNNHTGMAAY	1	-0.001037	1	60	0.0063	366.9	0.0092
RUNX2(Runt)/PCa-RUNX2-ChIP-Seq(GSE33889)/Homer	NWAACCACADNN	1	-0.000996	1	828	0.0876	3869.4	0.0969
Tbox:Smad(T-box,MAD)/ESCd5-Smad2_3-ChIP-Seq(GSE29422)/Homer	AGGTGHCAGACA	1	-0.00094	1	167	0.0177	886.3	0.0222
Tcfcp2l1(CP2)/mES-Tcfcp2l1-ChIP-Seq(GSE11431)/Homer	NRAACCRGTTYRAACCRGYT	1	-0.000834	1	115	0.0122	640.2	0.016
Bapx1(Homeobox)/VertebralCol-Bapx1-ChIP-Seq(GSE36672)/Homer	TTRAGTGSYK	1	-0.00068	1	2237	0.2367	10022.9	0.2509
NRF1(NRF)/MCF7-NRF1-ChIP-Seq(Unpublished)/Homer	CTGCGCATGCGC	1	-0.000626	1	42	0.0044	280	0.007
RBPJ:Ebox(?,bHLH)/Panc1-Rbpj1-ChIP-Seq(GSE47459)/Homer	GGGRAARRGRMCAGMTG	1	-0.000399	1	240	0.0254	1245.1	0.0312
PRDM9(Zf)/Testis-DMC1-ChIP-Seq(GSE35498)/Homer	ADGGYAGYAGCATCT	1	-0.000367	1	369	0.0391	1842.1	0.0461
ZNF692(Zf)/HEK293-ZNF692.GFP-ChIP-Seq(GSE58341)/Homer	GTGGGCCCCA	1	-0.000177	1	61	0.0065	392.9	0.0098
EBF(EBF)/proBcell-EBF-ChIP-Seq(GSE21978)/Homer	DGTCCCYRGGGA	1	-0.000126	1	118	0.0125	683.9	0.0171
PRDM14(Zf)/H1-PRDM14-ChIP-Seq(GSE22767)/Homer	RGGTCTCTAACY	1	-5.2e-05	1	269	0.0285	1421.6	0.0356
YY1(Zf)/Promoter/Homer	CAAGATGGCGGC	1	-2.8e-05	1	29	0.0031	236	0.0059
NFAT(RHD)/Jurkat-NFATC1-ChIP-Seq(Jolma_et_al.)/Homer	ATTTTCCATT	1	-2.1e-05	1	537	0.0568	2679.2	0.0671
Oct4:Sox17(POU,Homeobox,HMG)/F9-Sox17-ChIP-Seq(GSE44553)/Homer	CCATTGTATGCAAAT	1	-1.1e-05	1	59	0.0062	412	0.0103
Otx2(Homeobox)/EpiLC-Otx2-ChIP-Seq(GSE56098)/Homer	NYTAATCCYB	1	-8e-06	1	667	0.0706	3294.6	0.0825
CHR(?)/Hela-CellCycle-Expression/Homer	SRGTTTCAAA	1	-1e-06	1	297	0.0314	1623.1	0.0406
RUNX-AML(Runt)/CD4+-PolII-ChIP-Seq(Barski_et_al.)/Homer	GCTGTGGTTW	1	-1e-06	1	611	0.0647	3089.1	0.0773
NRF(NRF)/Promoter/Homer	STGCGCATGCGC	1	-1e-06	1	79	0.0084	543.6	0.0136
Mef2c(MADS)/GM12878-Mef2c-ChIP-Seq(GSE32465)/Homer	DCYAAAAATAGM	1	0	1	167	0.0177	1010.4	0.0253
Nkx2.1(Homeobox)/LungAC-Nkx2.1-ChIP-Seq(GSE43252)/Homer	RSCACTYRAG	1	0	1	3065	0.3244	13949.9	0.3492
GLI3(Zf)/Limb-GLI3-ChIP-Chip(GSE11077)/Homer	CGTGGGTGGTCC	1	0	1	67	0.0071	495.7	0.0124
RARg(NR)/ES-RARg-ChIP-Seq(GSE30538)/Homer	AGGTCAAGGTCA	1	0	1	72	0.0076	536.2	0.0134
Pit1(Homeobox)/GCrat-Pit1-ChIP-Seq(GSE58009)/Homer	ATGMATATDC	1	0	1	693	0.0733	3713.4	0.093
Mef2b(MADS)/HEK293-Mef2b.V5-ChIP-Seq(GSE67450)/Homer	GCTATTTTTGGM	1	0	1	409	0.0433	2408.5	0.0603
